# Broccoli: combining phylogenetic and network analyses for orthology assignment

**DOI:** 10.1101/2019.12.13.875831

**Authors:** Romain Derelle, Hervé Philippe, John K. Colbourne

## Abstract

Orthology assignment is a key step of comparative genomic studies, for which many bioinformatic tools have been developed. However, all gene clustering pipelines are based on the analysis of protein distances, which are subject to many artefacts. In this paper we introduce Broccoli, a user-friendly pipeline designed to infer, with high precision, orthologous groups and pairs of proteins using a phylogeny-based approach. Briefly, Broccoli performs ultra-fast phylogenetic analyses on most proteins and builds a network of orthologous relationships. Orthologous groups are then identified from the network using a parameter-free machine learning algorithm. Broccoli is also able to detect chimeric proteins resulting from gene-fusion events and to assign these proteins to the corresponding orthologous groups. Tested on two benchmark datasets, Broccoli outperforms current orthology pipelines. In addition, Broccoli is scalable, with runtimes similar to those of recent distance-based pipelines. Given its high level of performance and efficiency, this new pipeline represents a suitable choice for comparative genomic studies.

Broccoli is freely available at https://github.com/rderelle/Broccoli.
