## Supplementary Material 3 for "Broccoli: combining phylogenetic and network analyses for orthology assignment"

### Sheet: versions
	pipelines
	The command lines correspond to those used in the runtime benchmarks with the 4 species dataset.
	Options shown in brackets were used for the OrthoFinder2 + MSA benchmark.
		pipeline	version	command line
		Broccoli	1.1	python broccoli.py -threads 4 -dir Proteomes4 -ext .fa -path_diamond ./pgms/diamond -path_fasttree ./pgms/FastTree
		OrthoFinder2	2.3.8	orthofinder -f Proteomes4 -t 4 [-M msa -A muscle]
		Sonicparanoid	1.3.0	sonicparanoid -i Proteomes4 -o out_4 -t 4
	additional programs
		pipeline	program	version
		Broccoli	Diamond	0.9.30 binaries
			FastTree	2.1.10 Double precision (No SSE3)
			python	3.7.6
		OrthoFinder2	Diamond	provided with OrthoFinder2 distribution
			FastME	provided with OrthoFinder2 distribution
			mcl	provided with OrthoFinder2 distribution
			muscle	3.8.31
		Sonicparanoid	Mmseq2	part of the python environment
			mcl	part of the python environment
			python	3.6.8

### Sheet: paraBench
			OrthoFinder2	Sonicparanoid	Sonicparanoid Most Sensitive	Broccoli
		true positives	17529	15845	15845	18831
		false positives	6084	4123	4123	520
		false negatives	4375	6059	6059	3073
		precision	0.74235	0.79352	0.79352	0.97313
		recall	0.80026	0.72338	0.72338	0.85971
		F1-score	0.77131	0.75845	0.75845	0.91642

### Sheet: runtimes
		runtimes fungal datasets (4 CPUs)
			4 species	8 species	16 species	32 species	64 species
		OrthoFinder2 + MSA	30	85	186	444	2048
		OrthoFinder2	7	15	39	105	535
		Sonicparanoid	3	9	25	74	363
		Broccoli	4	9	29	85	491
		runtimes QfO 2018 (8 CPUs)
			QfO 2018
		OrthoFinder2 + MSA	not done
		OrthoFinder2	850
		Sonicparanoid	522
		Broccoli	634

### Sheet: QfO_2018
		TreeFam-A
		method	TPR	PPV
		BBH	0.476549	0.95335
		Ensembl_Compara	0.655156	0.818733
		Hieranoid2	0.626678	0.934371
		InParanoid	0.642684	0.936205
		OMA_GETHOGs_2.0	0.642847	0.835458
		OMA_Groups_2.0	0.386809	0.951294
		OMA_Pairs_2.0	0.564258	0.91795
		OrthoFinder_2_BLAST__DendroBLAST_	0.696512	0.926682
		OrthoFinder_2_BLAST__MSA	0.689545	0.925188
		OrthoFinder_2_Defaults_DIAMOND__MSA	0.698097	0.924293
		OrthoFinder_2_DIAMOND__MSA	0.683776	0.924401
		OrthoInspector_3.0	0.678089	0.932069
		PANTHER_14.1_all	0.695619	0.881992
		PANTHER_14.1_LDO_only	0.440596	0.954667
		RSD	0.421076	0.949828
		SonicParanoid_default	0.643802	0.936143
		SonicParanoid_most	0.663931	0.935864
		SonicParanoid_sensitive	0.660905	0.937207
		Broccoli_default	0.691922	0.948462
		Broccoli_ratio=0.3	0.717109	0.932365
		Broccoli_ratio=0.4	0.705348	0.941899
		Broccoli_ratio=0.6	0.677236	0.951078
		Broccoli_ratio=0.7	0.65863	0.955672
		SwissTrees
		method	TPR	PPV
		BBH	0.564957	0.921613
		Ensembl_Compara	0.743489	0.923381
		Hieranoid2	0.675239	0.956108
		InParanoid	0.698296	0.953474
		OMA_GETHOGs_2.0	0.674038	0.942691
		OMA_Groups_2.0	0.487404	0.948853
		OMA_Pairs_2.0	0.652184	0.938865
		OrthoFinder_2_BLAST__DendroBLAST_	0.814584	0.94978
		OrthoFinder_2_BLAST__MSA	0.83916	0.948151
		OrthoFinder_2_Defaults_DIAMOND__MSA	0.793932	0.957598
		OrthoFinder_2_DIAMOND__MSA	0.780305	0.943268
		OrthoInspector_3.0	0.745866	0.931679
		PANTHER_14.1_all	0.782784	0.935735
		PANTHER_14.1_LDO_only	0.550053	0.9538
		RSD	0.528418	0.918259
		SonicParanoid_default	0.678384	0.953323
		SonicParanoid_most	0.714501	0.94467
		SonicParanoid_sensitive	0.702198	0.946859
		Broccoli_default	0.748834	0.955264
		Broccoli_ratio=0.3	0.77283	0.954567
		Broccoli_ratio=0.4	0.767062	0.956228
		Broccoli_ratio=0.6	0.736757	0.958529
		Broccoli_ratio=0.7	0.707442	0.961032
		GO
		method	NR_ORTHOLOGS	avg Schlicker
		BBH	85240	0.506662
		Ensembl_Compara	351359	0.445561
		Hieranoid2	130511	0.487776
		InParanoid	154587	0.484782
		OMA_GETHOGs_2.0	936482	0.411613
		OMA_Groups_2.0	58918	0.513547
		OMA_Pairs_2.0	105205	0.496703
		OrthoFinder_2_BLAST__DendroBLAST_	154358	0.485239
		OrthoFinder_2_BLAST__MSA	150884	0.488836
		OrthoFinder_2_Defaults_DIAMOND__MSA	145550	0.489243
		OrthoFinder_2_DIAMOND__MSA	147339	0.488608
		OrthoInspector_3.0	155915	0.487121
		PANTHER_14.1_all	189576	0.476137
		PANTHER_14.1_LDO_only	73809	0.511348
		RSD	78139	0.505227
		SonicParanoid_default	160390	0.482059
		SonicParanoid_most	166884	0.483867
		SonicParanoid_sensitive	164967	0.484165
		Broccoli_default	174302	0.474948
		Broccoli_ratio=0.3	200913	0.469254
		Broccoli_ratio=0.4	188466	0.471871
		Broccoli_ratio=0.6	163813	0.476865
		Broccoli_ratio=0.7	152768	0.47885
		EC
		method	NR_ORTHOLOGS	avg Schlicker
		BBH	146109	0.950325
		Ensembl_Compara	298884	0.855974
		Hieranoid2	162184	0.946021
		InParanoid	203148	0.913393
		OMA_GETHOGs_2.0	492301	0.757738
		OMA_Groups_2.0	96947	0.975109
		OMA_Pairs_2.0	149980	0.957188
		OrthoFinder_2_BLAST__DendroBLAST_	187870	0.930118
		OrthoFinder_2_BLAST__MSA	178820	0.933129
		OrthoFinder_2_Defaults_DIAMOND__MSA	184194	0.937914
		OrthoFinder_2_DIAMOND__MSA	182653	0.941567
		OrthoInspector_3.0	204100	0.925262
		PANTHER_14.1_all	200000	0.928416
		PANTHER_14.1_LDO_only	112068	0.966009
		RSD	139053	0.945028
		SonicParanoid_default	189541	0.919995
		SonicParanoid_most	212649	0.911505
		SonicParanoid_sensitive	207822	0.914618
		Broccoli_default	200997	0.912391
		Broccoli_ratio=0.3	230655	0.896428
		Broccoli_ratio=0.4	217344	0.903857
		Broccoli_ratio=0.6	186861	0.917502
		Broccoli_ratio=0.7	175535	0.92162
		STD_Fungi
		method	NR_COMPLETED_TREE_SAMPLINGS	RF_DISTANCE
		BBH	9703	0.331427
		Ensembl_Compara	10346	0.366825
		Hieranoid2	9045	0.317781
		InParanoid	9054	0.317705
		OMA_GETHOGs_2.0	5459	0.302558
		OMA_Groups_2.0	5153	0.289314
		OMA_Pairs_2.0	6683	0.304554
		OrthoFinder_2_BLAST__DendroBLAST_	11342	0.346294
		OrthoFinder_2_BLAST__MSA	11291	0.345674
		OrthoFinder_2_Defaults_DIAMOND__MSA	10912	0.338282
		OrthoFinder_2_DIAMOND__MSA	10932	0.343243
		OrthoInspector_3.0	10373	0.336563
		PANTHER_14.1_all	11603	0.377632
		PANTHER_14.1_LDO_only	9440	0.333192
		RSD	9180	0.334858
		SonicParanoid_default	8647	0.318974
		SonicParanoid_most	9879	0.33168
		SonicParanoid_sensitive	9629	0.325319
		Broccoli_default	10601	0.354039
		Broccoli_ratio=0.3	11219	0.364248
		Broccoli_ratio=0.4	10930	0.35889
		Broccoli_ratio=0.6	10431	0.350622
		Broccoli_ratio=0.7	10148	0.349001
		STD_Eukaryota
		method	NR_COMPLETED_TREE_SAMPLINGS	RF_DISTANCE
		BBH	10438	0.0481254
		Ensembl_Compara	14771	0.0656579
		Hieranoid2	11268	0.0355283
		InParanoid	13265	0.0333836
		OMA_GETHOGs_2.0	9022	0.044022
		OMA_Groups_2.0	7797	0.038284
		OMA_Pairs_2.0	10485	0.0399142
		OrthoFinder_2_BLAST__DendroBLAST_	14015	0.0533476
		OrthoFinder_2_BLAST__MSA	14362	0.0606694
		OrthoFinder_2_Defaults_DIAMOND__MSA	13366	0.0503142
		OrthoFinder_2_DIAMOND__MSA	13584	0.0564021
		OrthoInspector_3.0	12686	0.0422776
		PANTHER_14.1_all	14632	0.053809
		PANTHER_14.1_LDO_only	7589	0.0374885
		RSD	11637	0.0716536
		SonicParanoid_default	12406	0.0373341
		SonicParanoid_most	12914	0.0380208
		SonicParanoid_sensitive	12867	0.0362426
		Broccoli_default	13975	0.0654144
		Broccoli_ratio=0.3	14539	0.0706147
		Broccoli_ratio=0.4	14341	0.066755
		Broccoli_ratio=0.6	13731	0.0629476
		Broccoli_ratio=0.7	13331	0.0645613
		STD_Bacteria
		method	NR_COMPLETED_TREE_SAMPLINGS	RF_DISTANCE
		BBH	1064	0.57558
		Ensembl_Compara	1127	0.589914
		Hieranoid2	1029	0.572076
		InParanoid	1070	0.575234
		OMA_GETHOGs_2.0	1414	0.623939
		OMA_Groups_2.0	575	0.510725
		OMA_Pairs_2.0	868	0.552515
		OrthoFinder_2_BLAST__DendroBLAST_	1105	0.585596
		OrthoFinder_2_BLAST__MSA	1088	0.591452
		OrthoFinder_2_Defaults_DIAMOND__MSA	1047	0.577046
		OrthoFinder_2_DIAMOND__MSA	1047	0.575852
		OrthoInspector_3.0	1177	0.594024
		PANTHER_14.1_all	1160	0.617816
		PANTHER_14.1_LDO_only	931	0.56758
		RSD	1031	0.584303
		SonicParanoid_default	826	0.551049
		SonicParanoid_most	1153	0.58608
		SonicParanoid_sensitive	1077	0.584958
		Broccoli_default	1079	0.574065
		Broccoli_ratio=0.3	1264	0.597244
		Broccoli_ratio=0.4	1185	0.586428
		Broccoli_ratio=0.6	1026	0.566683
		Broccoli_ratio=0.7	949	0.555058
		GSTD_Fungi
		method	NR_COMPLETED_TREE_SAMPLINGS	RF_DISTANCE
		BBH	14382	0.292167
		Ensembl_Compara	15762	0.303556
		Hieranoid2	14211	0.284833
		InParanoid	13633	0.285722
		OMA_GETHOGs_2.0	8660	0.258111
		OMA_Groups_2.0	6153	0.251722
		OMA_Pairs_2.0	9678	0.262611
		OrthoFinder_2_BLAST__DendroBLAST_	18565	0.288778
		OrthoFinder_2_BLAST__MSA	18298	0.2995
		OrthoFinder_2_Defaults_DIAMOND__MSA	17863	0.305667
		OrthoFinder_2_DIAMOND__MSA	18059	0.285333
		OrthoInspector_3.0	17003	0.290167
		PANTHER_14.1_all	17579	0.308
		PANTHER_14.1_LDO_only	15015	0.286444
		RSD	12577	0.278611
		SonicParanoid_default	13525	0.274278
		SonicParanoid_most	16027	0.280833
		SonicParanoid_sensitive	15445	0.297
		Broccoli_default	17325	0.311444
		Broccoli_ratio=0.3	18432	0.287833
		Broccoli_ratio=0.4	17888	0.308944
		Broccoli_ratio=0.6	16950	0.299111
		Broccoli_ratio=0.7	16238	0.293278
		GSTD_Luca
		method	NR_COMPLETED_TREE_SAMPLINGS	RF_DISTANCE
		BBH	3963	0.37674
		Ensembl_Compara	4128	0.388555
		Hieranoid2	3295	0.39617
		InParanoid	4099	0.374265
		OMA_GETHOGs_2.0	4176	0.361633
		OMA_Groups_2.0	1676	0.331501
		OMA_Pairs_2.0	2754	0.337176
		OrthoFinder_2_BLAST__DendroBLAST_	3819	0.368316
		OrthoFinder_2_BLAST__MSA	3752	0.388824
		OrthoFinder_2_Defaults_DIAMOND__MSA	3672	0.366166
		OrthoFinder_2_DIAMOND__MSA	3627	0.374107
		OrthoInspector_3.0	4642	0.370736
		PANTHER_14.1_all	4098	0.403854
		PANTHER_14.1_LDO_only	2866	0.354165
		RSD	3570	0.369562
		SonicParanoid_default	3007	0.330637
		SonicParanoid_most	4599	0.36756
		SonicParanoid_sensitive	4245	0.35702
		Broccoli_default	3755	0.390421
		Broccoli_ratio=0.3	4500	0.425978
		Broccoli_ratio=0.4	4202	0.40492
		Broccoli_ratio=0.6	3399	0.384938
		Broccoli_ratio=0.7	3132	0.388563
		GSTD_Eukaryota
		method	NR_COMPLETED_TREE_SAMPLINGS	RF_DISTANCE
		BBH	3048	0.181735
		Ensembl_Compara	6159	0.225848
		Hieranoid2	2172	0.158145
		InParanoid	3929	0.169951
		OMA_GETHOGs_2.0	4117	0.199828
		OMA_Groups_2.0	1097	0.156965
		OMA_Pairs_2.0	2636	0.163834
		OrthoFinder_2_BLAST__DendroBLAST_	6062	0.202267
		OrthoFinder_2_BLAST__MSA	6087	0.211543
		OrthoFinder_2_Defaults_DIAMOND__MSA	5547	0.196863
		OrthoFinder_2_DIAMOND__MSA	5816	0.2115
		OrthoInspector_3.0	5241	0.197803
		PANTHER_14.1_all	6434	0.242093
		PANTHER_14.1_LDO_only	3933	0.200654
		RSD	2020	0.226742
		SonicParanoid_default	3646	0.170829
		SonicParanoid_most	4570	0.181019
		SonicParanoid_sensitive	4366	0.182509
		Broccoli_default	6007	0.24208
		Broccoli_ratio=0.3	7383	0.258514
		Broccoli_ratio=0.4	6847	0.252006
		Broccoli_ratio=0.6	5636	0.235224
		Broccoli_ratio=0.7	5177	0.237343
		GSTD_Vertebrata
		method	NR_COMPLETED_TREE_SAMPLINGS	RF_DISTANCE
		BBH	13863	0.173525
		Ensembl_Compara	23207	0.17845
		Hieranoid2	16436	0.157358
		InParanoid	16658	0.16535
		OMA_GETHOGs_2.0	17088	0.1726
		OMA_Groups_2.0	12695	0.154683
		OMA_Pairs_2.0	16723	0.170275
		OrthoFinder_2_BLAST__DendroBLAST_	22791	0.170983
		OrthoFinder_2_BLAST__MSA	25199	0.184092
		OrthoFinder_2_Defaults_DIAMOND__MSA	23213	0.173842
		OrthoFinder_2_DIAMOND__MSA	24815	0.181442
		OrthoInspector_3.0	18706	0.164525
		PANTHER_14.1_all	19652	0.191142
		PANTHER_14.1_LDO_only	15730	0.163783
		RSD	12525	0.186675
		SonicParanoid_default	18383	0.164283
		SonicParanoid_most	18756	0.164858
		SonicParanoid_sensitive	18694	0.1686
		Broccoli_default	20815	0.193167
		Broccoli_ratio=0.3	23907	0.2096
		Broccoli_ratio=0.4	22485	0.194913
		Broccoli_ratio=0.6	20160	0.195517
		Broccoli_ratio=0.7	18300	0.183675

### Sheet: chimeric_species
	Number of chimeric proteins per species detected by Broccoli (default parameters) in the QfO 2018 dataset
	For some species acronymes (those with highest and lowest number of chimeric proteins), the full species name is indicated.
			species acronyme	nb chimeric proteins
			MAIZE	223	Zea mays
			PHYRM	154	Phytophthora ramorum
			BRAFL	149	Branchiostoma floridae
			MONBE	140	Monosiga brevicollis
			TRICA	68
			PHANO	64
			USTMA	54
			CHLRE	53
			PHYPA	44
			NEMVE	36
			MONDO	31
			THAPS	31
			BATDJ	30
			DICDI	28
			ARATH	24
			SCLS1	23
			HUMAN	21
			HELRO	20
			PARTE	20
			CANLF	20
			RHOBA	19
			LEIMA	18
			ORYSJ	18
			CRYNJ	17
			PUCGT	16
			LEPOC	16
			BRADU	16
			IXOSC	15
			PANTR	15
			BACTN	13
			SCHPO	13
			GORGO	13
			DANRE	13
			CHLAA	12
			NEUCR	11
			RAT	11
			ASPFU	10
			MYCTU	10
			ORYLA	10
			BOVIN	9
			PSEAE	9
			XENTR	9
			FUSNN	9
			STRCO	8
			CAEEL	7
			ANOGA	7
			LEPIN	7
			CANAL	6
			YARLI	6
			MOUSE	6
			GLOVI	6
			THEKO	6
			DROME	6
			SYNY3	6
			PLAF7	6
			ECOLI	5
			GEOSL	5
			BACSU	5
			YEAST	5
			DICTD	4
			HALSA	4
			METAC	4
			CIOIN	4
			THEMA	4
			CHLTR	4
			NEIMB	4
			TRIVA	3
			HELPY	2
			NITMS	2
			CHICK	2
			KORCO	1
			METJA	1
			MYCGE	1
			DEIRA	1
			SULSO	1
			AQUAE	1
			THEYD	0	Thermodesulfovibrio yellowstonii
			GIAIC	0	Giardia intestinalis
